# Dynamic phosphorylation of Hcm1 promotes fitness in chronic stress

**DOI:** 10.1101/2024.09.18.613713

**Authors:** Michelle M. Conti, Jillian P. Bail, Aurelia R. Reynolds, Linnea G. Budge, Mackenzie J. Flynn, Rui Li, Lihua Julie Zhu, Jennifer A. Benanti

## Abstract

Cell survival depends upon the ability to adapt to changing environments. Environmental stressors trigger an acute stress response program that rewires cell physiology, downregulates proliferation genes and pauses the cell cycle until the cell adapts. After the acute response is resolved, cells resume cycling but at a reduced rate. The importance of cell cycle changes for survival in chronic stress is not clear. Here, we show that dynamic phosphorylation of the yeast cell cycle-regulatory transcription factor Hcm1 is required to maintain fitness in chronic stress. Hcm1 is activated by cyclin dependent kinase (CDK) during S-phase and is inactivated by the phosphatase calcineurin (CN) in response to stressors that signal through increases in cytosolic Ca^2+^. Expression of a constitutively active, phosphomimetic Hcm1 mutant reduces fitness in stress, suggesting Hcm1 inactivation is required for survival. However, a comprehensive analysis of Hcm1 phosphomutants revealed that Hcm1 activity is also important to survive stress, and that all mutants with fixed phosphorylation states are less fit in stress. Moreover, pulses of Hcm1 activity are necessary to maximize target gene expression in stress. These findings demonstrate that the expression levels of Hcm1 target genes influence fitness in stress and suggest that the dynamic phosphorylation of cell cycle regulators plays a crucial role in promoting survival in stressful environments.
