## Supplemental Dataset S3 for "Dynamic phosphorylation of Hcm1 promotes fitness in chronic stress"

### Sheet: information
*Analysis of Hcm1 target gene expression by RNAseq .
*List of Hcm1 target genes is from Pramila et al, Genes Dev, 2006 (PMID:16912276).
*Expression was compared between cells expressing wild-type Hcm1 (WT), Hcm1-3N (3N), or Hcm1-8E (8E) after growing in control media, or in 150mM LiCl (L) for 40 hr.
*GSEA analysis was performed on ranked list of Log2 fold change values (LFC).
Tab	Description
LFC	Log2 fold change and adjusted p-values for the indicated comparisons.
GSEA	GSEA results of Hcm1 target genes for each of the indicated comparisons. Results are only reported for comparisons that showed a significant enrichment.
GSEA WT_3N ranked	Enrichment plot and ranked list of genes that contribute to the negative enrichment in the WT vs 3N comparison in the GSEA analysis.
GSEA WT_8E ranked	Enrichment plot and ranked list of genes that contribute to the negative enrichment in the WT vs 8E comparison in the GSEA analysis.
GSEA WTL_3NL ranked	Enrichment plot and ranked list of genes that contribute to the negative enrichment in the WTL vs 3NL comparison in the GSEA analysis.
GSEA 3NL_8EL ranked	Enrichment plot and ranked list of genes that contribute to the positive enrichment in the 3NL vs 8EL comparison in the GSEA analysis.

### Sheet: LFC
Gene	Name	WT_3N LFC	WT_3N padj	WT_8E LFC	WT_8E padj	3N_8E LFC	3N_8E padj	WTL_3NL LFC	WTL_3NL padj	WTL_8EL LFC	WTL_8EL padj	3NL_8EL LFC	3NL_8EL padj
YBL031W	SHE1	0.134453	0.353449	0.0430298	0.766617	-0.0559829	0.705529	-0.0393267	0.729783	0.00464615	0.972824	0.104757	0.400606
YBL052C	SAS3	-0.25967	0.060588	-0.089202	0.489451	0.0950019	0.48292	-0.0533584	0.605494	-0.0163069	0.882693	0.0248794	0.888963
YBL063W	KIP1	-0.0597547	0.724013	0.0338417	0.821286	0.0803562	0.568242	-0.0047576	0.979558	-0.0241615	0.792518	-0.084147	0.527243
YBL085W	BOI1	0.235956	0.062267	0.0603647	0.660057	-0.119856	0.339784	0.022051	0.876962	0.0112198	0.932888	0.00351632	0.987338
YBR008C	FLR1	-0.370093	0.000115602	-0.308104	0.00120563	0.00567466	0.970185	-0.00569556	0.976191	-0.0997528	0.220045	-0.150331	0.103857
YBR049C	REB1	0.0462736	0.773039	-0.0420161	0.768517	-0.0803657	0.552103	-0.0419163	0.686748	-0.0184619	0.864186	0.00528339	0.980237
YBR078W	ECM33	-0.346328	0.00100267	-0.207598	0.0445912	0.070714	0.58383	-0.0282661	0.807626	0.0339517	0.689685	0.178073	0.0746041
YBR112C	CYC8	-0.125904	0.320478	-0.014201	0.931856	0.0871278	0.492405	-0.0135988	0.937991	-0.0184086	0.863028	-0.0436194	0.774299
YBR133C	HSL7	-0.122631	0.378819	-0.130937	0.269898	-0.0411877	0.791047	0.00673111	0.976191	-0.0107759	0.932888	-0.0669351	0.626963
YBR162C	TOS1	-0.33484	3.39141E-06	-0.209744	0.00806288	0.0905298	0.319886	0.00285466	0.981818	0.00217955	0.982755	0.00546559	0.974097
YBR184W	NA	0.0435146	0.82961	0.0568296	0.658189	0.0352079	0.818556	-0.0295647	0.826319	-0.00790859	0.948222	0.0177808	0.922371
YCR033W	SNT1	-0.273473	0.00832727	-0.114939	0.298216	0.109263	0.33979	-0.0681505	0.442968	-0.0381898	0.636544	-0.000218447	0.999083
YCR084C	TUP1	-0.596706	2.60005E-12	-0.321327	0.000292286	0.1903	0.0498696	-0.095196	0.261663	-0.00454452	0.967317	0.10759	0.277401
YEL061C	CIN8	-0.191848	0.197872	-0.0702581	0.604435	0.0624263	0.674873	-0.0441865	0.682799	-0.0327041	0.690774	-0.0287895	0.86525
YHR108W	GGA2	-0.249142	0.0887859	-0.149637	0.210321	0.0173335	0.925048	-0.127319	0.245	-0.00335715	0.98175	0.150728	0.211559
YHR172W	SPC97	0.139439	0.366653	0.00591026	0.976944	-0.0945162	0.489039	-0.00937238	0.963852	-0.0118338	0.932888	-0.0338863	0.838159
YIL050W	PCL7	-0.223515	0.153164	-0.139263	0.247036	0.0025553	0.987115	-0.111313	0.312642	0.00850727	0.947828	0.245768	0.0617179
YIL118W	RHO3	0.0917702	0.565974	0.106586	0.394846	0.0446479	0.778403	-0.0875596	0.391127	0.0113608	0.932888	0.217201	0.0653349
YIL123W	SIM1	-0.349014	0.00166363	-0.173261	0.114524	0.100481	0.418861	-0.0485468	0.617936	0.127716	0.136274	0.370948	0.000634774
YIL127C	RRT14	-0.216759	0.164647	-0.0587618	0.674101	0.0839787	0.550365	-0.00800621	0.97041	0.0143052	0.89834	0.086164	0.521916
YIL131C	FKH1	0.165749	0.188769	-0.0233494	0.877644	-0.158595	0.174946	-0.299249	0.0124135	-0.0056914	0.963646	0.242029	0.020928
YIL144W	NDC80	0.093738	0.555938	0.0364526	0.806332	-0.0302969	0.857625	0.0332445	0.790145	-0.00567828	0.963875	-0.0997363	0.436221
YIR010W	DSN1	-0.351055	0.00753472	-0.129656	0.282891	0.121919	0.342753	-0.080735	0.415242	-0.0119761	0.931446	0.0688612	0.620206
YKL008C	LAC1	-0.254747	0.00568905	-0.260447	0.00411554	-0.0410866	0.74917	0.0269435	0.802085	0.00943946	0.932888	-0.0121943	0.944627
YKL029C	MAE1	0.615725	0.000152407	0.019113	0.903505	-0.455733	0.00233548	0.110774	0.31733	0.0109117	0.932888	-0.0903033	0.495945
YKL035W	UGP1	-0.28547	0.0750062	-0.0747019	0.553775	0.0955263	0.468411	-0.0232065	0.8789	0.00763115	0.955298	0.0907295	0.493616
YKL052C	ASK1	-0.255922	0.0795195	-0.0760801	0.571945	0.0987844	0.466915	-0.030456	0.81373	-0.00310804	0.982755	0.0471922	0.766308
YKL112W	ABF1	0.115607	0.347994	0.0968227	0.409968	0.00488383	0.97499	-0.013681	0.937991	-0.0174147	0.868919	-0.0394561	0.791098
YKR010C	TOF2	0.0581633	0.705497	-0.133724	0.256433	-0.187995	0.107878	-0.195257	0.0745832	-0.0748795	0.343395	0.0333349	0.834246
YFL037W	TUB2	-0.331709	0.00241412	-0.116668	0.308927	0.14784	0.194595	-0.0185159	0.901324	0.0151689	0.887987	0.10993	0.330459
YDL028C	MPS1	0.0119138	0.937221	0.0570228	0.669343	0.0494903	0.728699	-0.0246382	0.841893	-0.00944437	0.938718	0.00879723	0.963976
YDL056W	MBP1	-0.154011	0.246303	-0.067271	0.612784	0.0498157	0.73726	-0.0545215	0.580517	-0.0275727	0.754699	-0.000637456	0.998901
YDL155W	CLB3	0.0672361	0.660545	0.0465318	0.747797	-0.00317931	0.983884	-0.0385614	0.730255	-0.00969029	0.938718	0.0304867	0.852232
YDR113C	PDS1	-0.00251542	0.989319	-0.0281303	0.853228	-0.0282048	0.869798	-0.0448492	0.683015	-0.0588924	0.411892	-0.0686524	0.626992
YDR150W	NUM1	-0.149224	0.230453	0.0511323	0.709031	0.176766	0.122291	-0.052165	0.588687	-0.0443367	0.59241	-0.0288047	0.855588
YDR208W	MSS4	-0.0942089	0.475605	-0.181547	0.0952825	-0.110458	0.365303	-0.0325018	0.776953	-0.0148939	0.889064	0.00265317	0.991274
YDR224C	HTB1	0.158405	0.0667203	-0.157049	0.0760746	-0.309652	0.000136775	-0.12511	0.117484	-0.00807699	0.93599	0.108619	0.227163
YDR225W	HTA1	-0.340269	0.000134766	-0.279151	0.00194337	0.0136824	0.926862	-0.232864	0.0117809	-0.0287176	0.725999	0.124649	0.191586
YDR227W	SIR4	-0.0242957	0.88149	0.0784765	0.549087	0.101486	0.442682	-0.00852405	0.965103	0.000493364	0.996827	0.0224073	0.901582
YDR325W	YCG1	0.172333	0.248826	0.0237663	0.881423	-0.0995091	0.463429	0.0478668	0.651275	-0.0177408	0.870476	-0.190499	0.10643
YDR346C	SVF1	0.0319689	0.83871	0.0293984	0.842151	0.00536684	0.973701	-0.0454597	0.651275	0.00468055	0.97099	0.113613	0.329267
YDR451C	YHP1	0.371756	0.0230783	0.119956	0.263752	-0.0748451	0.559847	0.00283823	0.987322	-0.0679869	0.352502	-0.236155	0.099471
YDR464W	SPP41	-0.266032	0.0439697	-0.0740845	0.581055	0.121896	0.339916	-0.00684847	0.975758	-0.0019601	0.988419	0.00598924	0.977651
YDR488C	PAC11	-0.0821534	0.622182	0.0711385	0.599094	0.136703	0.285729	0.0308265	0.808214	0.000847286	0.99385	-0.0600321	0.686708
YGL094C	PAN2	0.0212073	0.884356	-0.182986	0.0899985	-0.20953	0.0575849	0.022081	0.870202	-0.00108518	0.991041	-0.0547693	0.699289
YGL101W	NA	0.00665305	0.967476	-0.0434282	0.756023	-0.0505692	0.723018	-0.157841	0.120711	-0.0486792	0.540035	0.0429989	0.780453
YGL216W	KIP3	-0.0316354	0.850904	-0.00523083	0.980276	0.0185314	0.917407	-0.164792	0.133805	-0.00484738	0.970655	0.164779	0.148676
YGR014W	MSB2	-0.0171262	0.916144	0.0223894	0.888944	0.0367367	0.818556	0.01929	0.904864	0.0062823	0.963488	-0.0118126	0.952255
YGR098C	ESP1	-0.243645	0.0704706	-0.275826	0.0143269	-0.092866	0.489077	-0.0477144	0.646364	0.00161835	0.988419	0.100626	0.423496
YGR099W	TEL2	-0.0933645	0.445452	-0.272097	0.00622512	-0.19734	0.0636724	-0.0644599	0.473893	0.011117	0.932888	0.167726	0.0903914
YGR113W	DAM1	-0.0607553	0.707088	0.0394714	0.785886	0.0880421	0.518609	-0.254638	0.0412358	-0.0171491	0.881142	0.149154	0.19479
YGR138C	TPO2	-0.106693	0.53737	-0.0660539	0.4818	-0.0185593	0.88978	0.0405289	0.705183	0.984438	0.00445227	0.416297	0.0289475
YGR282C	BGL2	-0.589492	6.23065E-15	-0.170683	0.053493	0.35287	8.63238E-06	-0.137266	0.0894609	0.00427632	0.964374	0.186121	0.0196511
YJL092W	SRS2	0.035571	0.830742	0.140309	0.238625	0.119576	0.34776	0.0258459	0.842146	0.00296044	0.982755	-0.0406414	0.797236
YJL158C	CIS3	-0.273243	0.0203839	-0.104946	0.381231	0.10732	0.388178	0.0281654	0.816498	0.146553	0.107574	0.149084	0.16983
YJR053W	BFA1	0.0354911	0.857611	-0.0739611	0.567333	-0.102826	0.43702	0.00620477	0.976484	0.00320954	0.98175	0.00265239	0.991565
YJR076C	CDC11	0.135215	0.283771	0.0914018	0.453535	-0.0138172	0.935244	-0.122309	0.209853	-0.0127489	0.915952	0.097152	0.41768
YJR137C	MET5	0.201582	0.172635	0.0508602	0.725238	-0.0905766	0.511893	0.251708	0.0546376	-0.0110756	0.932888	-0.414696	0.00378756
YLR083C	EMP70	-0.576739	2.22919E-15	-0.344762	6.92384E-06	0.170166	0.0507295	-0.0639929	0.406718	0.0289164	0.704882	0.195899	0.00966041
YLR209C	PNP1	-0.209207	0.0804295	-0.163696	0.140639	-0.00124759	0.992196	-0.0757154	0.420145	-0.000485518	0.996827	0.120299	0.284408
YLR210W	CLB4	0.279854	0.0645129	0.0210655	0.895458	-0.168823	0.176599	-0.0424059	0.710986	-0.0383639	0.604997	-0.0456875	0.775863
YLR372W	ELO3	-0.153786	0.141988	-0.183717	0.0630487	-0.0558707	0.656958	-0.0020245	0.988861	0.0255377	0.767525	0.0942434	0.385633
YML072C	TCB3	-0.0696339	0.479322	-0.122002	0.192396	-0.0621795	0.564263	-0.22393	0.00812338	-0.00825058	0.93592	0.177168	0.0284791
YML085C	TUB1	-0.357191	0.00383776	-0.126481	0.28802	0.139812	0.256815	-0.0321524	0.791959	0.0107535	0.932888	0.122378	0.294185
YML117W	NAB6	-0.0678122	0.660141	0.0678744	0.612957	0.124915	0.31996	-0.00658811	0.976191	0.00333535	0.98175	0.032354	0.842226
YML125C	PGA3	0.211275	0.0733169	-0.0329642	0.817864	-0.209372	0.0608745	-0.00881592	0.963852	0.0117579	0.92995	0.0754594	0.557954
YMR002W	MIX17	0.216811	0.104598	0.119596	0.325116	-0.0387066	0.808502	-0.0164679	0.9274	-0.00707705	0.957469	0.0023244	0.992469
YMR003W	AIM34	-0.260287	0.0449619	-0.190026	0.0947177	0.00197372	0.988084	-0.42831	0.00174033	-0.0769554	0.329867	0.129325	0.261198
YMR198W	CIK1	-0.153435	0.296343	-0.0304922	0.840597	0.0810075	0.56401	-0.0151772	0.937991	-0.00685485	0.9599	0.000536808	0.998901
YMR215W	GAS3	-0.696497	2.23032E-13	-0.539362	9.92867E-09	0.0807081	0.499972	-0.132084	0.150799	0.120062	0.150993	0.450272	6.10695E-06
YMR295C	NA	0.0484961	0.696203	-0.0305169	0.817864	-0.0730196	0.54069	-0.0121301	0.939207	0.011826	0.915952	0.0827267	0.468216
YNL068C	FKH2	0.257901	0.0286415	0.132242	0.254187	-0.0678273	0.620286	0.0298134	0.803652	0.0763546	0.336161	0.0958491	0.427065
YNL126W	SPC98	-0.158722	0.252141	-0.291885	0.00851027	-0.169701	0.16139	-0.114403	0.257377	-0.0121335	0.927742	0.0945676	0.453307
YNL166C	BNI5	-0.204877	0.0537288	-0.117696	0.281474	0.0503882	0.703009	0.00565321	0.976191	0.000127993	0.99849	-0.012863	0.943028
YNL176C	TDA7	-0.193682	0.100864	-0.16629	0.129534	-0.0143856	0.932098	-0.140394	0.15471	-0.00883699	0.945066	0.125122	0.256001
YNL216W	RAP1	-0.151553	0.283771	-0.353669	0.00171693	-0.229666	0.0526512	-0.173321	0.118778	-0.00584098	0.963646	0.163661	0.151927
YNL283C	WSC2	-0.46839	1.89401E-06	-0.208949	0.0397532	0.173494	0.103291	-0.0250058	0.830373	0.0158186	0.882693	0.124236	0.229358
YNR009W	NRM1	0.176342	0.27845	-0.00359443	0.985348	-0.122178	0.346407	0.00481472	0.979982	-0.0218497	0.810014	-0.108079	0.400954
YOL012C	HTZ1	-0.604264	9.42229E-08	-0.225703	0.0390158	0.234372	0.0384744	-0.473381	0.000299538	-0.0103743	0.932888	0.361361	0.00158594
YOR083W	WHI5	-0.344193	0.0292581	-0.200978	0.0728673	0.00541435	0.973804	-0.0434618	0.705183	-0.0526236	0.460556	-0.0662367	0.643458
YOR246C	ENV9	-0.0527084	0.641171	-0.0439465	0.719675	0.00086436	0.993683	-0.0706056	0.400809	0.00180593	0.988419	0.121779	0.198844
YOR247W	SRL1	-0.318438	0.0311991	-0.19034	0.100706	0.0172632	0.925407	0.0170935	0.927871	0.0283882	0.726181	0.0702014	0.619212
YOR324C	FRT1	0.107734	0.444753	0.0372109	0.795989	-0.0445886	0.772666	-0.0715743	0.462105	-0.0240837	0.794321	0.0238848	0.893119
YOR326W	MYO2	0.0411413	0.722892	0.0545696	0.635543	0.0197858	0.888361	0.061142	0.456014	-0.000178593	0.99849	-0.102114	0.292291
YOR372C	NDD1	-0.179465	0.219315	-0.239764	0.0369878	-0.112254	0.396493	-0.151229	0.172815	-0.0085633	0.948008	0.134265	0.263016
YOR373W	NUD1	0.118815	0.445173	-0.0572626	0.685328	-0.149593	0.23613	-0.148346	0.18049	-0.0146857	0.894599	0.103209	0.418774
YPL032C	SVL3	0.0595755	0.710262	-0.226868	0.0431215	-0.291818	0.011227	-0.0129078	0.944519	-0.00755748	0.955298	-0.00738942	0.972017
YPL075W	GCR1	0.171888	0.286055	0.0198664	0.903008	-0.0946659	0.487993	-0.0252434	0.86196	-0.0130949	0.912723	-0.00853134	0.966891
YPL127C	HHO1	0.106236	0.44462	0.125826	0.286682	0.047586	0.752619	-0.0885376	0.364979	-0.00191248	0.988419	0.125407	0.275434
YPL144W	POC4	-0.0503288	0.766713	-0.0212206	0.894822	0.0154482	0.93157	-0.0592339	0.556595	-0.0543146	0.481456	-0.0401202	0.801783
YPL233W	NSL1	-0.372059	0.00440885	-0.081334	0.537118	0.190183	0.116965	-0.0580117	0.562231	0.020539	0.837858	0.215062	0.0569493
YPR034W	ARP7	-0.065843	0.682136	0.0144207	0.934105	0.0651024	0.65556	-0.0195557	0.903831	-0.0108835	0.932888	-0.00762433	0.970689
YPR052C	NHP6A	-0.591787	2.74775E-07	-0.201656	0.0686426	0.245553	0.0299966	-0.245398	0.0362956	-0.000776653	0.994524	0.245611	0.0239335
YPR106W	ISR1	-0.463996	0.000222235	-0.378847	0.000926111	-0.0154741	0.931328	-0.0542131	0.592474	-0.0271189	0.757977	-0.00235462	0.992285
YPR141C	KAR3	-0.172334	0.259448	-0.129994	0.283083	-0.0141794	0.937524	0.0142312	0.937991	0.00655553	0.963488	0.000289018	0.999083
YPR165W	RHO1	-0.231044	0.0370587	-0.112983	0.32219	0.0725869	0.572028	-0.0726407	0.426539	0.0141096	0.89472	0.191833	0.0541757

### Sheet: GSEA
RANKED_LIST	TEMPLATE	GENESET	ES	NES	NP	FDR	FWER	RND_ES	HIT_INDICES	ES_PROFILE	RANK_AT_ES	RANK_SCORE_AT_ES	ABS_NES	MIN_FDR	MAX_ABS_NES
WT_vs_3N	na_as_pre_ranked	HCM1_TARGETS	-0.2495	-2.7493	0	0	0	-0.0774 0.1308 0.0834 -0.0763 0.0712 -0.1280 0.0568 -0.0784 -0.0690 0.0791 -0.0860 0.1493 -0.1234 -0.1099 -0.0493 0.0857 0.0599 -0.0981 -0.0825 0.0837 0.1000 -0.0544 -0.1286 -0.0926 -0.0960 -0.0674 -0.0990 -0.1782 -0.1054 -0.0511 -0.0783 -0.0907 -0.0854 -0.0708 0.0752 0.0655 -0.1165 -0.0457 0.1131 -0.1287 -0.0686 -0.0735 -0.1229 0.0795 0.0636 -0.0540 -0.0794 -0.1603 0.0486 -0.0905 0.1360 0.1242 -…	26 219 472 576 706 832 867 927 1114 1140 1142 1190 1254 1419 1446 1453 1598 1629 1705 1715 1829 1848 2057 2120 2138 2251 2296 2339 2340 2380 2490 2562 2681 2817 2875 2951 3135 3155 3215 3224 3260 3274 3292 3391 3483 3490 3598 3704 3731 3900 3920 3934 3938 3940 3970 4059 4106 4171 4181 4239 4259 4305 4345 4384 4450 4470 4496 4502 4516 4520 4543 4569 4570 4619 4713 4750 4759 4769 4779 4783 4790 479…	0.0055 -0.0224 -0.0625 -0.0725 -0.0878 -0.1022 -0.0983 -0.0995 -0.1262 -0.1205 -0.1099 -0.1087 -0.1106 -0.1329 -0.1274 -0.1179 -0.1362 -0.1315 -0.1358 -0.1269 -0.1389 -0.1318 -0.1630 -0.1647 -0.1574 -0.1692 -0.1673 -0.1651 -0.1543 -0.1514 -0.1626 -0.1662 -0.1792 -0.1957 -0.1964 -0.2008 -0.2269 -0.2200 -0.2212 -0.2120 -0.2083 -0.2002 -0.1929 -0.2019 -0.2095 -0.1999 -0.2108 -0.2212 -0.2157 -0.2388 …	3899	-0.1492/>	2.7493	0	2.7493
WT_vs_8E	na_as_pre_ranked	HCM1_TARGETS	-0.2876	-3.1957	0	0	0	-0.1267 0.1087 -0.0991 -0.1221 -0.0477 -0.0818 0.1477 0.0841 0.0920 -0.0975 0.0874 -0.0582 -0.0756 0.1692 -0.0690 -0.1136 0.0620 0.0664 -0.0484 -0.1155 -0.0906 -0.0808 0.1090 0.1114 0.1177 -0.0635 -0.1489 -0.0686 -0.0779 -0.1030 0.1020 -0.1149 -0.0804 -0.0864 0.1581 0.0556 0.0743 -0.0936 -0.0419 -0.0754 -0.1328 -0.0491 -0.0871 0.0787 0.0694 0.1159 0.1108 -0.0661 -0.0872 -0.0845 0.0989 -0.0788 0.0…	577 642 708 760 763 888 991 1038 1174 1279 1329 1430 1472 1504 1551 1557 1627 1697 1743 1781 1793 1835 1923 2009 2024 2044 2066 2078 2158 2299 2491 2534 2722 2822 2872 2958 2997 3040 3217 3245 3483 3515 3611 3630 3682 3742 3744 3753 3771 3840 3954 4161 4252 4280 4302 4309 4354 4391 4424 4430 4440 4462 4514 4602 4664 4712 4726 4753 4763 4815 4820 4823 4850 4853 4891 4893 4910 4915 4916 4955 4959 4…	-0.1056 -0.1077 -0.1101 -0.1096 -0.0993 -0.1135 -0.1233 -0.1218 -0.1383 -0.1485 -0.1476 -0.1571 -0.1546 -0.1501 -0.1486 -0.1388 -0.1420 -0.1452 -0.1435 -0.1402 -0.1317 -0.1292 -0.1360 -0.1423 -0.1344 -0.1275 -0.1210 -0.1124 -0.1176 -0.1351 -0.1628 -0.1606 -0.1875 -0.1967 -0.1958 -0.2022 -0.1991 -0.1968 -0.2216 -0.2163 -0.2533 -0.2488 -0.2572 -0.2501 -0.2496 -0.2507 -0.2402 -0.2310 -0.2237 -0.2267…	4251	-0.1128/>	3.1957	0	3.1957
3N_vs_8E
WT_L_vs_3N_L	na_as_pre_ranked	HCM1_TARGETS	-0.3547	-3.933	0	0	0	0.0641 -0.0991 -0.1048 -0.0966 -0.0753 0.1171 0.0901 0.0675 -0.1347 -0.0940 -0.0741 0.1468 -0.1100 -0.1398 -0.0839 -0.0638 0.0864 -0.0671 0.0831 0.1196 0.1360 0.0731 -0.1530 -0.0956 0.0662 -0.0974 -0.0712 0.0991 -0.0663 -0.0569 -0.0806 0.0897 -0.0797 0.1600 0.0650 0.0587 -0.0583 0.0984 -0.1051 0.0870 0.0845 -0.1231 -0.1212 -0.0632 0.0734 -0.0884 -0.1393 0.0875 -0.0696 0.1079 -0.0629 -0.0821 -0.08…	121 297 581 739 850 1023 1089 1108 1161 1210 1240 1371 1372 1468 1578 1706 2142 2160 2197 2248 2365 2366 2669 2854 2924 2987 3007 3072 3100 3121 3154 3361 3396 3402 3476 3542 3642 3686 3824 3874 3886 3892 3995 4047 4099 4108 4215 4231 4276 4283 4296 4307 4316 4324 4360 4377 4435 4454 4463 4469 4504 4519 4561 4569 4604 4619 4622 4635 4664 4690 4717 4722 4750 4806 4815 4827 4830 4838 4848 4858 4861…	-0.0136 -0.0382 -0.0845 -0.1054 -0.1168 -0.1407 -0.1431 -0.1360 -0.1357 -0.1346 -0.1297 -0.1452 -0.1344 -0.1428 -0.1540 -0.1689 -0.2458 -0.2385 -0.2350 -0.2343 -0.2470 -0.2362 -0.2864 -0.3127 -0.3159 -0.3176 -0.3107 -0.3128 -0.3075 -0.3008 -0.2965 -0.3273 -0.3234 -0.3136 -0.3176 -0.3200 -0.3292 -0.3271 -0.3440 -0.3431 -0.3345 -0.3248 -0.3346 -0.3341 -0.3337 -0.3245 -0.3351 -0.3274 -0.3255 -0.3160…	3823	-0.0232/>	3.933	0	3.933
WT_L_vs_8E_L
3N_L_vs_8E_L	na_as_pre_ranked	HCM1_TARGETS	0.2567	2.9222	0	0	0	0.0853 -0.0807 -0.0995 -0.0551 -0.1151 -0.0849 -0.0898 -0.0587 0.0740 -0.0597 0.0663 0.0821 -0.0864 0.1046 -0.1028 -0.0747 0.1044 0.0659 -0.0583 -0.0892 0.0888 0.1042 -0.0983 -0.1213 -0.1022 0.0886 -0.0794 0.0524 0.1020 0.0681 0.1165 -0.1137 0.0905 0.0650 -0.0501 -0.0865 0.1134 -0.1434 -0.0634 0.1446 0.0983 -0.0655 0.0583 0.0598 -0.0814 0.0759 0.0716 -0.1123 0.0473 0.1435 0.0684 -0.0560 0.0483 -0…	70 83 95 106 194 196 204 249 255 296 308 333 364 365 404 416 420 482 489 492 582 615 643 644 650 655 666 669 683 727 762 776 792 823 834 854 891 902 915 916 959 1008 1136 1197 1213 1516 1753 1768 1795 1900 1918 1944 2219 2274 2286 2290 2331 2347 2348 2358 2394 2402 2415 2424 2450 2568 2571 2586 2663 2679 2691 2977 2978 3081 3187 3196 3209 3266 3304 3461 3531 3643 3652 3676 3906 3987 4100 4121 417…	-0.0034 0.0050 0.0135 0.0222 0.0155 0.0260 0.0353 0.0372 0.0470 0.0497 0.0582 0.0641 0.0688 0.0796 0.0827 0.0912 0.1013 0.0998 0.1093 0.1197 0.1125 0.1168 0.1221 0.1329 0.1426 0.1526 0.1613 0.1716 0.1798 0.1819 0.1858 0.1939 0.2016 0.2063 0.2151 0.2220 0.2255 0.2342 0.2425 0.2533 0.2556 0.2567 0.2418 0.2405 0.2482 0.1981 0.1612 0.1692 0.1747 0.1644 0.1718 0.1775 0.1330 0.1329 0.1414 0.1515 0.1542…	1008	0.0862/>	2.9222	0	2.9222

### Sheet: GSEA WT_3N ranked
NAME	SYMBOL	RANK IN GENE LIST	RANK METRIC SCORE	RUNNING ES	CORE ENRICHMENT
row_0	MAE1	26	0.6157246828079224	0.00551075	No
row_1	YHP1	219	0.3717556297779083	-0.0224462	No
row_2	CLB4	472	0.2798541486263275	-0.0625	No
row_3	FKH2	576	0.25790053606033325	-0.0725134	No
row_4	BOI1	706	0.23595570027828217	-0.0877688	No
row_5	MIX17	832	0.21681061387062073	-0.102218	No
row_6	PGA3	867	0.21127519011497498	-0.0983199	No
row_7	MET5	927	0.2015819251537323	-0.0994624	No
row_8	NRM1	1114	0.17634166777133942	-0.12621	No
row_9	YCG1	1140	0.17233334481716156	-0.120497	No
row_10	GCR1	1142	0.17188839614391327	-0.109946	No
row_11	FKH1	1190	0.16574886441230774	-0.108669	No
row_12	HTB1	1254	0.1584053337574005	-0.110618	No
row_13	SPC97	1419	0.1394386887550354	-0.13293	No
row_14	CDC11	1446	0.1352148950099945	-0.127419	No
row_15	SHE1	1453	0.13445331156253815	-0.117876	No
row_16	NUD1	1598	0.11881548166275024	-0.136156	No
row_17	ABF1	1629	0.11560727655887604	-0.131452	No
row_18	FRT1	1705	0.10773375630378723	-0.13582	No
row_19	HHO1	1715	0.1062360629439354	-0.126882	No
row_20	NDC80	1829	0.093738	-0.138911	No
row_21	RHO3	1848	0.0917702	-0.131788	No
row_22	CLB3	2057	0.0672361	-0.16297	No
row_23	SVL3	2120	0.0595755	-0.164718	No
row_24	TOF2	2138	0.0581633	-0.157392	No
row_25	REB1	2251	0.0462736	-0.16922	No
row_26	MYO2	2296	0.0411413	-0.167339	No
row_27	SRS2	2339	0.035571	-0.165054	No
row_28	BFA1	2340	0.035491134971380234	-0.154301	No
row_29	SVF1	2380	0.0319689	-0.151411	No
row_30	PAN2	2490	0.0212073	-0.162634	No
row_31	MPS1	2562	0.011913803406059742	-0.166196	No
row_32	PDS1	2681	-0.00251542	-0.179234	No
row_33	MSB2	2817	-0.0171262	-0.195699	No
row_34	SIR4	2875	-0.0242957	-0.196438	No
row_35	KIP3	2951	-0.0316354	-0.200806	No
row_36	POC4	3135	-0.0503288	-0.226949	No
row_37	ENV9	3155	-0.0527084	-0.220027	No
row_38	KIP1	3215	-0.0597547	-0.221169	No
row_39	DAM1	3224	-0.0607553	-0.21203	No
row_40	ARP7	3260	-0.065843	-0.208333	No
row_41	NAB6	3274	-0.0678122	-0.200202	No
row_42	TCB3	3292	-0.0696339	-0.192876	No
row_43	PAC11	3391	-0.0821534	-0.201882	No
row_44	TEL2	3483	-0.0933646	-0.209476	No
row_45	MSS4	3490	-0.0942089	-0.199933	No
row_46	TPO2	3598	-0.106693	-0.210753	No
row_47	HSL7	3704	-0.122631	-0.221169	No
row_48	CYC8	3731	-0.125904	-0.215659	No
row_49	NUM1	3900	-0.149224	-0.238777	Yes
row_50	RAP1	3920	-0.151553	-0.231855	Yes
row_51	CIK1	3934	-0.153435	-0.223723	Yes
row_52	ELO3	3938	-0.153786	-0.213575	Yes
row_53	MBP1	3940	-0.154011	-0.203024	Yes
row_54	SPC98	3970	-0.158722	-0.198118	Yes
row_55	KAR3	4059	-0.172334	-0.205108	Yes
row_56	NDD1	4106	-0.179465	-0.203629	Yes
row_57	CIN8	4171	-0.191848	-0.20578	Yes
row_58	TDA7	4181	-0.193682	-0.196841	Yes
row_59	BNI5	4239	-0.204877	-0.197581	Yes
row_60	PNP1	4259	-0.209207	-0.190659	Yes
row_61	RRT14	4305	-0.216759	-0.188978	Yes
row_62	PCL7	4345	-0.223515	-0.186089	Yes
row_63	RHO1	4384	-0.231044	-0.182997	Yes
row_64	ESP1	4450	-0.243645	-0.185349	Yes
row_65	GGA2	4470	-0.249142	-0.178427	Yes
row_66	LAC1	4496	-0.254747	-0.172715	Yes
row_67	ASK1	4502	-0.255922	-0.16297	Yes
row_68	SAS3	4516	-0.25967	-0.154839	Yes
row_69	AIM34	4520	-0.260287	-0.144691	Yes
row_70	SPP41	4543	-0.266032	-0.138374	Yes
row_71	CIS3	4569	-0.273243	-0.132661	Yes
row_72	SNT1	4570	-0.273473	-0.121909	Yes
row_73	UGP1	4619	-0.28547	-0.120833	Yes
row_74	SRL1	4713	-0.318438	-0.128831	Yes
row_75	TUB2	4750	-0.331709	-0.125336	Yes
row_76	TOS1	4759	-0.33484	-0.116196	Yes
row_77	HTA1	4769	-0.340269	-0.107258	Yes
row_78	WHI5	4779	-0.344193	-0.0983199	Yes
row_79	ECM33	4783	-0.346328	-0.088172	Yes
row_80	SIM1	4790	-0.349014	-0.078629	Yes
row_81	DSN1	4793	-0.351055	-0.0682796	Yes
row_82	TUB1	4810	-0.357191	-0.0607527	Yes
row_83	FLR1	4832	-0.370093	-0.0542339	Yes
row_84	NSL1	4838	-0.372059	-0.0444892	Yes
row_85	ISR1	4956	-0.463996	-0.0573253	Yes
row_86	WSC2	4963	-0.46839	-0.0477822	Yes
row_87	EMP70	5009	-0.576739	-0.0461021	Yes
row_88	BGL2	5014	-0.589492	-0.0361559	Yes
row_89	NHP6A	5015	-0.591787	-0.0254032	Yes
row_90	TUP1	5020	-0.596706	-0.015457	Yes
row_91	HTZ1	5022	-0.604264	-0.0049059	Yes
row_92	GAS3	5035	-0.696497	0.00342743	Yes

### Sheet: GSEA WT_8E ranked
NAME	SYMBOL	RANK IN GENE LIST	RANK METRIC SCORE	RUNNING ES	CORE ENRICHMENT
row_0	SRS2	577	0.14030882716178894	-0.105578	No
row_1	FKH2	642	0.13224218785762787	-0.107728	No
row_2	HHO1	708	0.1258258819580078	-0.110081	No
row_3	YHP1	760	0.11995631456375122	-0.10961	No
row_4	MIX17	763	0.1195957213640213	-0.0992607	No
row_5	RHO3	888	0.10658616572618484	-0.113508	No
row_6	ABF1	991	0.0968227	-0.12332	No
row_7	CDC11	1038	0.0914018	-0.121841	No
row_8	SIR4	1174	0.0784765	-0.138306	No
row_9	PAC11	1279	0.0711385	-0.148522	No
row_10	NAB6	1329	0.0678744	-0.147648	No
row_11	BOI1	1430	0.0603647	-0.157056	No
row_12	MPS1	1472	0.0570228	-0.15457	No
row_13	MYO2	1504	0.054569631814956665	-0.150067	No
row_14	NUM1	1551	0.051132261753082275	-0.148589	No
row_15	MET5	1557	0.050860244780778885	-0.138844	No
row_16	CLB3	1627	0.0465318	-0.142003	No
row_17	SHE1	1697	0.0430298	-0.145161	No
row_18	DAM1	1743	0.039471421390771866	-0.143481	No
row_19	FRT1	1781	0.0372109	-0.140188	No
row_20	NDC80	1793	0.0364526	-0.131653	No
row_21	KIP1	1835	0.0338417	-0.129167	No
row_22	SVF1	1923	0.029398389160633087	-0.135954	No
row_23	YCG1	2009	0.023766271770000458	-0.142339	No
row_24	MSB2	2024	0.022389395162463188	-0.134409	No
row_25	CLB4	2044	0.021065471693873405	-0.127487	No
row_26	GCR1	2066	0.0198664	-0.120968	No
row_27	MAE1	2078	0.019113032147288322	-0.112433	No
row_28	ARP7	2158	0.0144207	-0.117608	No
row_29	SPC97	2299	0.00591026	-0.135081	No
row_30	NRM1	2491	-0.00359443	-0.162836	No
row_31	KIP3	2534	-0.00523083	-0.160551	No
row_32	CYC8	2722	-0.014201	-0.1875	No
row_33	POC4	2822	-0.0212206	-0.196707	No
row_34	FKH1	2872	-0.0233494	-0.195833	No
row_35	PDS1	2958	-0.0281303	-0.202218	No
row_36	CIK1	2997	-0.0304922	-0.199126	No
row_37	PGA3	3040	-0.0329642	-0.196841	No
row_38	REB1	3217	-0.0420161	-0.221573	No
row_39	ENV9	3245	-0.0439465	-0.216263	No
row_40	NUD1	3483	-0.0572626	-0.253293	No
row_41	RRT14	3515	-0.0587618	-0.24879	No
row_42	TPO2	3611	-0.0660539	-0.257191	No
row_43	MBP1	3630	-0.067271	-0.250067	No
row_44	CIN8	3682	-0.0702581	-0.249597	No
row_45	BFA1	3742	-0.0739611	-0.250739	No
row_46	SPP41	3744	-0.0740845	-0.240188	No
row_47	UGP1	3753	-0.0747019	-0.231048	No
row_48	ASK1	3771	-0.0760801	-0.223723	No
row_49	NSL1	3840	-0.081334	-0.22668	No
row_50	SAS3	3954	-0.0892019	-0.23871	No
row_51	CIS3	4161	-0.104946	-0.269489	No
row_52	RHO1	4252	-0.112983	-0.276882	Yes
row_53	SNT1	4280	-0.114939	-0.271573	Yes
row_54	TUB2	4302	-0.116668	-0.265054	Yes
row_55	BNI5	4309	-0.117696	-0.255511	Yes
row_56	TCB3	4354	-0.122002	-0.253629	Yes
row_57	TUB1	4391	-0.126481	-0.250134	Yes
row_58	DSN1	4424	-0.129656	-0.245833	Yes
row_59	KAR3	4430	-0.129994	-0.236089	Yes
row_60	HSL7	4440	-0.130937	-0.227151	Yes
row_61	TOF2	4462	-0.133724	-0.220632	Yes
row_62	PCL7	4514	-0.139263	-0.220161	Yes
row_63	GGA2	4602	-0.149637	-0.226949	Yes
row_64	HTB1	4664	-0.157049	-0.228495	Yes
row_65	PNP1	4712	-0.163696	-0.227218	Yes
row_66	TDA7	4726	-0.16629	-0.219086	Yes
row_67	BGL2	4753	-0.170683	-0.213575	Yes
row_68	SIM1	4763	-0.173261	-0.204637	Yes
row_69	MSS4	4815	-0.181547	-0.204167	Yes
row_70	PAN2	4820	-0.182986	-0.19422	Yes
row_71	ELO3	4823	-0.183717	-0.183871	Yes
row_72	AIM34	4850	-0.190026	-0.17836	Yes
row_73	SRL1	4853	-0.19034	-0.168011	Yes
row_74	WHI5	4891	-0.200978	-0.164718	Yes
row_75	NHP6A	4893	-0.201656	-0.154167	Yes
row_76	ECM33	4910	-0.207598	-0.14664	Yes
row_77	WSC2	4915	-0.208949	-0.136694	Yes
row_78	TOS1	4916	-0.209744	-0.125941	Yes
row_79	HTZ1	4955	-0.225703	-0.122849	Yes
row_80	SVL3	4959	-0.226868	-0.112702	Yes
row_81	NDD1	4978	-0.239764	-0.105578	Yes
row_82	LAC1	5007	-0.260447	-0.10047	Yes
row_83	TEL2	5019	-0.272097	-0.0919355	Yes
row_84	ESP1	5024	-0.275826	-0.0819892	Yes
row_85	HTA1	5025	-0.279151	-0.0712365	Yes
row_86	SPC98	5034	-0.291885	-0.0620968	Yes
row_87	FLR1	5037	-0.308104	-0.0517473	Yes
row_88	TUP1	5040	-0.321327	-0.0413978	Yes
row_89	EMP70	5043	-0.344762	-0.0310484	Yes
row_90	RAP1	5044	-0.353669	-0.0202957	Yes
row_91	ISR1	5046	-0.378847	-0.00974461	Yes
row_92	GAS3	5048	-0.539362	8.0646604E-4	Yes

### Sheet: GSEA WTL_3NL ranked
NAME	SYMBOL	RANK IN GENE LIST	RANK METRIC SCORE	RUNNING ES	CORE ENRICHMENT
row_0	MET5	121	0.2517079710960388	-0.0136425	No
row_1	MAE1	297	0.11077389121055603	-0.038172	No
row_2	MYO2	581	0.061142	-0.0844758	No
row_3	YCG1	739	0.0478668	-0.105376	No
row_4	TPO2	850	0.040528930723667145	-0.116801	No
row_5	NDC80	1023	0.0332445	-0.140726	No
row_6	PAC11	1089	0.030826542526483536	-0.143078	No
row_7	FKH2	1108	0.029813386499881744	-0.135954	No
row_8	CIS3	1161	0.028165442869067192	-0.135685	No
row_9	LAC1	1210	0.026943519711494446	-0.13461	No
row_10	SRS2	1240	0.025845862925052643	-0.129704	No
row_11	PAN2	1371	0.022081	-0.145161	No
row_12	BOI1	1372	0.022051047533750534	-0.134409	No
row_13	MSB2	1468	0.019290020689368248	-0.142809	No
row_14	SRL1	1578	0.0170935	-0.154032	No
row_15	KAR3	1706	0.014231235720217228	-0.168884	No
row_16	HSL7	2142	0.00673111	-0.245833	No
row_17	BFA1	2160	0.00620477	-0.238508	No
row_18	BNI5	2197	0.00565321	-0.235013	No
row_19	NRM1	2248	0.00481473	-0.234341	No
row_20	TOS1	2365	0.00285466	-0.246976	No
row_21	YHP1	2366	0.00283823	-0.236223	No
row_22	ELO3	2669	-0.0020245	-0.286358	No
row_23	KIP1	2854	-0.0047576	-0.312702	No
row_24	FLR1	2924	-0.00569556	-0.31586	No
row_25	NAB6	2987	-0.00658811	-0.317608	No
row_26	SPP41	3007	-0.00684847	-0.310686	No
row_27	RRT14	3072	-0.00800621	-0.312836	No
row_28	SIR4	3100	-0.00852406	-0.307527	No
row_29	PGA3	3121	-0.00881592	-0.300806	No
row_30	SPC97	3154	-0.00937238	-0.296505	No
row_31	SVL3	3361	-0.0129078	-0.327285	No
row_32	CYC8	3396	-0.0135988	-0.323387	No
row_33	ABF1	3402	-0.013681	-0.313642	No
row_34	CIK1	3476	-0.0151772	-0.317608	No
row_35	MIX17	3542	-0.0164679	-0.31996	No
row_36	TUB2	3642	-0.0185159	-0.329167	No
row_37	ARP7	3686	-0.0195557	-0.327083	No
row_38	UGP1	3824	-0.0232065	-0.343952	Yes
row_39	MPS1	3874	-0.0246382	-0.343078	Yes
row_40	WSC2	3886	-0.0250058	-0.334543	Yes
row_41	GCR1	3892	-0.0252434	-0.324798	Yes
row_42	ECM33	3995	-0.0282661	-0.33461	Yes
row_43	ASK1	4047	-0.030456	-0.33414	Yes
row_44	TUB1	4099	-0.0321524	-0.333669	Yes
row_45	MSS4	4108	-0.0325018	-0.32453	Yes
row_46	CLB3	4215	-0.0385614	-0.335148	Yes
row_47	SHE1	4231	-0.0393267	-0.327419	Yes
row_48	REB1	4276	-0.0419163	-0.325538	Yes
row_49	CLB4	4283	-0.0424059	-0.315995	Yes
row_50	WHI5	4296	-0.0434618	-0.307661	Yes
row_51	CIN8	4307	-0.0441865	-0.298925	Yes
row_52	PDS1	4316	-0.0448492	-0.289785	Yes
row_53	SVF1	4324	-0.0454597	-0.280444	Yes
row_54	ESP1	4360	-0.0477144	-0.276747	Yes
row_55	SIM1	4377	-0.0485468	-0.26922	Yes
row_56	NUM1	4435	-0.052165	-0.26996	Yes
row_57	SAS3	4454	-0.0533584	-0.262836	Yes
row_58	ISR1	4463	-0.0542131	-0.253696	Yes
row_59	MBP1	4469	-0.0545215	-0.243952	Yes
row_60	NSL1	4504	-0.0580117	-0.240054	Yes
row_61	POC4	4519	-0.0592339	-0.232124	Yes
row_62	EMP70	4561	-0.0639929	-0.229637	Yes
row_63	TEL2	4569	-0.0644599	-0.220296	Yes
row_64	SNT1	4604	-0.0681505	-0.216398	Yes
row_65	ENV9	4619	-0.0706056	-0.208468	Yes
row_66	FRT1	4622	-0.0715743	-0.198118	Yes
row_67	RHO1	4635	-0.0726407	-0.189785	Yes
row_68	PNP1	4664	-0.0757154	-0.184677	Yes
row_69	DSN1	4690	-0.080735	-0.178965	Yes
row_70	RHO3	4717	-0.0875596	-0.173454	Yes
row_71	HHO1	4722	-0.0885376	-0.163508	Yes
row_72	TUP1	4750	-0.095196	-0.158199	Yes
row_73	PCL7	4806	-0.111313	-0.158535	Yes
row_74	SPC98	4815	-0.114403	-0.149395	Yes
row_75	CDC11	4827	-0.122309	-0.14086	Yes
row_76	HTB1	4830	-0.12511	-0.130511	Yes
row_77	GGA2	4838	-0.127319	-0.121169	Yes
row_78	GAS3	4848	-0.132084	-0.112231	Yes
row_79	BGL2	4858	-0.137266	-0.103293	Yes
row_80	TDA7	4861	-0.140393	-0.0929435	Yes
row_81	NUD1	4873	-0.148346	-0.0844086	Yes
row_82	NDD1	4878	-0.151229	-0.0744624	Yes
row_83	KIP3	4901	-0.164792	-0.0681452	Yes
row_84	RAP1	4914	-0.173321	-0.0598118	Yes
row_85	TOF2	4930	-0.195257	-0.0520833	Yes
row_86	TCB3	4959	-0.22393	-0.0469758	Yes
row_87	HTA1	4962	-0.232864	-0.0366263	Yes
row_88	NHP6A	4972	-0.245398	-0.0276882	Yes
row_89	DAM1	4981	-0.254638	-0.0185484	Yes
row_90	FKH1	4997	-0.299249	-0.0108199	Yes
row_91	AIM34	5025	-0.42831	-0.00551074	Yes
row_92	HTZ1	5032	-0.473381	0.00403227	Yes

### Sheet: GSEA 3NL_8EL ranked
NAME	SYMBOL	RANK IN GENE LIST	RANK METRIC SCORE	RUNNING ES	CORE ENRICHMENT
row_0	GAS3	70	0.45027241110801697	-0.00336021	Yes
row_1	TPO2	83	0.41629675030708313	0.00497312	Yes
row_2	SIM1	95	0.3709479570388794	0.0135081	Yes
row_3	HTZ1	106	0.3613613247871399	0.0222446	Yes
row_4	PCL7	194	0.2457675188779831	0.015457	Yes
row_5	NHP6A	196	0.24561069905757904	0.0260081	Yes
row_6	FKH1	204	0.24202926456928253	0.0353495	Yes
row_7	RHO3	249	0.2172011435031891	0.0372312	Yes
row_8	NSL1	255	0.2150622308254242	0.0469758	Yes
row_9	EMP70	296	0.1958990842103958	0.049664	Yes
row_10	RHO1	308	0.19183315336704254	0.0581989	Yes
row_11	BGL2	333	0.1861209124326706	0.0641129	Yes
row_12	ECM33	364	0.17807254195213318	0.0688172	Yes
row_13	TCB3	365	0.17716842889785767	0.0795699	Yes
row_14	TEL2	404	0.16772626340389252	0.0826613	Yes
row_15	KIP3	416	0.16477884352207184	0.0911962	Yes
row_16	RAP1	420	0.16366137564182281	0.101344	Yes
row_17	GGA2	482	0.15072789788246155	0.0997984	Yes
row_18	DAM1	489	0.1491544544696808	0.109341	Yes
row_19	CIS3	492	0.149084	0.119691	Yes
row_20	NDD1	582	0.1342645138502121	0.1125	Yes
row_21	AIM34	615	0.12932515144348145	0.116801	Yes
row_22	HHO1	643	0.12540718913078308	0.12211	Yes
row_23	TDA7	644	0.12512190639972687	0.132863	Yes
row_24	HTA1	650	0.12464889138936996	0.142608	Yes
row_25	WSC2	655	0.12423636019229889	0.152554	Yes
row_26	TUB1	666	0.12237805128097534	0.16129	Yes
row_27	ENV9	669	0.121779	0.17164	Yes
row_28	PNP1	683	0.12029945105314255	0.179772	Yes
row_29	SVF1	727	0.11361262947320938	0.181855	Yes
row_30	TUB2	762	0.10993047058582306	0.185753	Yes
row_31	HTB1	776	0.10861875861883163	0.193884	Yes
row_32	TUP1	792	0.10759	0.201613	Yes
row_33	SHE1	823	0.10475683212280273	0.206317	Yes
row_34	NUD1	834	0.1032094955444336	0.215054	Yes
row_35	ESP1	854	0.10062581300735474	0.221976	Yes
row_36	CDC11	891	0.097152	0.22547	Yes
row_37	FKH2	902	0.0958491	0.234207	Yes
row_38	SPC98	915	0.0945676	0.24254	Yes
row_39	ELO3	916	0.0942434	0.253293	Yes
row_40	UGP1	959	0.0907295	0.255578	Yes
row_41	RRT14	1008	0.086164	0.256653	Yes
row_42	PGA3	1136	0.0754594	0.241801	No
row_43	SRL1	1197	0.0702014	0.240457	No
row_44	DSN1	1213	0.0688612	0.248185	No
row_45	ASK1	1516	0.0471922	0.198051	No
row_46	TOF2	1753	0.033334895968437195	0.161223	No
row_47	NAB6	1768	0.032354	0.169153	No
row_48	CLB3	1795	0.030486678704619408	0.174664	No
row_49	SAS3	1900	0.024879366159439087	0.164449	No
row_50	FRT1	1918	0.023884812369942665	0.171774	No
row_51	SIR4	1944	0.022407300770282745	0.177487	No
row_52	MPS1	2219	0.00879723	0.132997	No
row_53	SPP41	2274	0.00598924	0.132863	No
row_54	TOS1	2286	0.00546559	0.141398	No
row_55	REB1	2290	0.00528339	0.151546	No
row_56	BOI1	2331	0.00351632	0.154234	No
row_57	MSS4	2347	0.00265317	0.161962	No
row_58	BFA1	2348	0.00265238	0.172715	No
row_59	MIX17	2358	0.0023244	0.181653	No
row_60	CIK1	2394	5.368075799196959E-4	0.185349	No
row_61	KAR3	2402	2.8901820769533515E-4	0.194691	No
row_62	SNT1	2415	-0.000218447	0.203024	No
row_63	MBP1	2424	-0.000637456	0.212164	No
row_64	ISR1	2450	-0.00235462	0.217876	No
row_65	SVL3	2568	-0.00738942	0.20504	No
row_66	ARP7	2571	-0.00762433	0.21539	No
row_67	GCR1	2586	-0.00853134	0.22332	No
row_68	MSB2	2663	-0.0118126	0.21875	No
row_69	LAC1	2679	-0.0121943	0.226478	No
row_70	BNI5	2691	-0.012863	0.235013	No
row_71	CIN8	2977	-0.0287895	0.188306	No
row_72	NUM1	2978	-0.0288047	0.199059	No
row_73	SPC97	3081	-0.0338863	0.189247	No
row_74	ABF1	3187	-0.0394561	0.178831	No
row_75	POC4	3196	-0.0401202	0.18797	No
row_76	SRS2	3209	-0.0406414	0.196304	No
row_77	CYC8	3266	-0.0436194	0.195766	No
row_78	CLB4	3304	-0.0456875	0.199059	No
row_79	PAN2	3461	-0.0547693	0.17836	No
row_80	PAC11	3531	-0.0600321	0.175202	No
row_81	WHI5	3643	-0.0662367	0.163575	No
row_82	HSL7	3652	-0.0669351	0.172715	No
row_83	PDS1	3676	-0.0686524	0.178831	No
row_84	KIP1	3906	-0.084147	0.143414	No
row_85	MAE1	3987	-0.0903033	0.138038	No
row_86	NDC80	4100	-0.0997363	0.12621	No
row_87	MYO2	4121	-0.102114	0.13293	No
row_88	NRM1	4170	-0.108079	0.134005	No
row_89	FLR1	4504	-0.150331	0.077621	No
row_90	YCG1	4693	-0.190499	0.0504704	No
row_91	YHP1	4805	-0.236155	0.0388441	No
row_92	MET5	4949	-0.414696	0.0207661	No
